# Genomic signatures of local adaptation in recent invasive *Aedes aegypti* populations in California

**DOI:** 10.1101/2022.12.06.519335

**Authors:** Shaghayegh Soudi, Marc Crepeau, Travis C. Collier, Yoosook Lee, Anthony J. Cornel, Gregory C. Lanzaro

## Abstract

**Background:** Rapid adaptation to new environments can facilitate species invasions and range expansions. Understanding the mechanisms of adaptation used by invasive disease vectors in new regions has key implications for mitigating the prevalence and spread of vector-borne disease, although they remain relatively unexplored.

**Results:** Here, we use whole-genome sequencing data from 103 *Aedes aegypti* mosquitoes collected from various sites in southern and central California to infer the genetic structure of invasive populations. We integrate genome data with 25 topo-climate variables to investigate genome-wide signals of local adaptation among populations. Patterns of population structure, as inferred using principle components and admixture analysis, were consistent with three genetic clusters, likely resulting from multiple independent introductions. Using various landscape genomics approaches, which all remove the confounding effects of shared ancestry on correlations between genetic and environmental variation, we identified 112 genes showing strong signals of local environmental adaptation associated with one or more topo-climate factors. Some of them have known effects in climate adaptation, such as heat-shock proteins, which shows selective sweep and recent positive selection acting on these genomic regions.

**Conclusions:** Our results provide a genome wide perspective on the distribution of adaptive loci and lay the foundation for future work to understand how environmental adaptation in *Ae. aegypti* impacts the arboviral disease landscape and how such adaptation could help or hinder efforts at population control.
