## Supplementary Table 1 for "Genomic signatures of local adaptation in recent invasive *Aedes aegypti* populations in California"

### Sheet: Sheet1
Supplementary table 1. Meta data summarizing collection sites, collation years and sequencing information for the A.aegypti mosquitoes used for the present study.
Sample_ID	collection_site	Disctrict	Country	Date	Latitude	Longitude	sex	Raw reads (million)	Mappled reads (milion)	depth	Mapping rate (%)
Ae15MADE001	Madera	Madera	USA	2015	36.9626	-120.106	f	126049397	123451346	11.3	0.9794
Ae15MADE015	Madera	Madera	USA	2015	36.9267	-120.05	f	102961586	100043157	9.2	0.9717
Ae17MAD035	Madera	Madera	USA	2017	36.9631	-120.081	f	104651908	101560332	8.9	0.9705
Ae15FRES008.05	Fresno	Fresno	USA	2015	36.8037	-119.803	f	97580781	95585559	8.8	0.9796
Ae15FRES017	Fresno	Fresno	USA	2015	36.84	-119.905	f	105520397	103047532	9.4	0.9766
Ae17FRE011	Fresno	Fresno	USA	2017	36.7677	-119.883	f	278195878	272440645	24.2	0.9793
Ae13CLOV028	Clovis	Consolidated	USA	2013	36.8134	-119.667	f	101880672	100064155	9.2	0.9822
Ae13CLOV030	Clovis	Consolidated	USA	2013	36.8132	-119.67	f	107571769	105549864	9.6	0.9812
Ae13CLOV032	Clovis	Consolidated	USA	2013	36.8117	-119.669	f	98922199	97408592	9.1	0.9847
Ae13CLOV037	Clovis	Consolidated	USA	2013	36.8147	-119.672	f	94614830	92418920	8.4	0.9768
Ae13CLOV038	Clovis	Consolidated	USA	2013	36.8147	-119.669	f	92736891	90629009	8.3	0.9773
Ae13CLOV039	Clovis	Consolidated	USA	2013	36.8147	-119.667	f	102726096	100387133	9.1	0.9772
Ae13CLOV040	Clovis	Consolidated	USA	2013	36.815	-119.665	f	119553993	116890330	10.3	0.9777
Ae13CLOV041	Clovis	Consolidated	USA	2013	36.8129	-119.672	f	104564311	101940312	9.1	0.9749
Ae13CLOV042	Clovis	Consolidated	USA	2013	36.8095	-119.671	f	107421472	105180191	9.6	0.9791
Ae13CLOV043	Clovis	Consolidated	USA	2013	36.8112	-119.672	f	117728993	115009625	11.1	0.9769
Ae16CLOV002	Clovis	Consolidated	USA	2016	36.8202	-119.675	f	183204460	178740970	16.7	0.9756
Ae16CLOV003	Clovis	Consolidated	USA	2016	36.8202	-119.675	f	105758312	103195414	9.8	0.9758
Ae16CLOV007	Clovis	Consolidated	USA	2016	36.8054	-119.668	f	223130840	219747563	20.2	0.9848
Ae16CLOV008	Clovis	Consolidated	USA	2016	36.7904	-119.651	f	99155870	96636606	8.8	0.9746
Ae16QUAI16.44	Clovis	Consolidated	USA	2016	36.8049	-119.597	f	97394756	95290335	8.7	0.9784
Ae19CL001	Clovis	Consolidated	USA	2019	36.8026	-119.67	f	124678087	121926008	10.9	0.9779
Ae19CLOc004	Clovis	Consolidated	USA	2019	36.8007	-119.657	f	125230868	122705997	11.1	0.9798
Ae19CLOf003	Clovis	Consolidated	USA	2019	36.8019	-119.669	f	117717747	114962503	10.3	0.9766
Ae19CLOg006	Clovis	Consolidated	USA	2019	36.8559	-119.721	f	105294119	102815622	9.2	0.9765
Ae19CMAD19001	Clovis	Consolidated	USA	2019	36.8248	-119.718	f	111431417	109121186	9.8	0.9793
Ae17FRE005	Kerman	Fresno	USA	2017	36.7275	-120.069	f	132064752	129205032	12.2	0.9783
Ae17FRE006	Kerman	Fresno	USA	2017	36.7213	-120.051	f	127110893	124285155	11.3	0.9778
Ae17FRE018	Kerman	Fresno	USA	2017	36.7242	-120.077	f	126415120	123668691	11.1	0.9783
Ae17KIN071	Hanford	Kings	USA	2017	36.3532	-119.654	f	109496803	107288226	9.5	0.9798
Ae17KIN072	Hanford	Kings	USA	2017	36.3019	-119.655	f	103536461	101475977	9.6	0.9801
Ae17KIN092	Hanford	Kings	USA	2017	36.3555	-119.641	f	96517352	94542583	8.7	0.9795
Ae17TUL011	Visalia	Tulare Delta	USA	2017	36.3259	-119.306	f	105210822	102327517	9.6	0.9726
Ae17TUL041	Visalia	Tulare Delta	USA	2017	36.3199	-119.311	f	108836896	105444304	9.6	0.9688
Ae17TUL076	Visalia	Tulare Delta	USA	2017	36.322	-119.307	f	100211545	98051953	8.7	0.9784
Ae17KIN068	Lenmoore	Kings	USA	2017	36.3129	-119.786	f	102487041	100095947	9.4	0.9767
Ae17KIN077	Lenmoore	Kings	USA	2017	36.3104	-119.783	f	100994769	98855270	9	0.9788
Ae17KIN096	Lenmoore	Kings	USA	2017	36.3111	-119.788	f	117959570	115940022	10.9	0.9829
Ae17KIN089	Corcoran	Kings	USA	2017	36.0998	-119.568	f	206326426	202330056	18.1	0.9806
Ae17KIN091	Corcoran	Kings	USA	2017	36.0988	-119.571	f	101280810	99303273	9.3	0.9805
Ae14EXET135	Exeter	Tulare Delta	USA	2014	36.3007	-119.155	f	126547689	123800447	11.4	0.9783
Ae14EXET165	Exeter	Tulare Delta	USA	2014	36.3038	-119.158		107654067	105201204	9.7	0.9772
Ae14EXET174	Exeter	Tulare Delta	USA	2014	36.3011	-119.156		279581677	274174009	24.7	0.9807
Ae15KER005	Arvin	Kern	USA	2015	35.2012	-118.839	f	96046725	93806436	8.8	0.9767
Ae17KER001	Arvin	Kern	USA	2017	35.2116	-118.839	f	89762088	87523762	8.4	0.9751
Ae17SGV011	Alhambra	San Gabiel Valley	USA	2017	34.0973	-118.119	f	103380910	99855864	9.3	0.9659
Ae17SGV016	Alhambra	San Gabiel Valley	USA	2017	34.083	-118.159	f	95628284	93447791	8.9	0.9772
Ae17SGV077	Alhambra	San Gabiel Valley	USA	2017	34.0749	-118.149	f	141906963	139161991	12.6	0.9807
Ae16WEV016	Montclair	San Gabiel Valley	USA	2016	34.0669	-117.711	f	150942437	148154831	13.3	0.9815
Ae17SGV078	Pomona	San Gabiel Valley	USA	2017	34.0663	-117.745	f	138814911	135908362	12.2	0.9791
Ae17SGV098	Pomona	San Gabiel Valley	USA	2017	34.0648	-117.766	f	141024267	138348369	12.6	0.981
Ae17GLA002	ELA	Greater LA	USA	2017	34.0137	-118.141	f	114295114	111660344	9.9	0.9769
Ae17GLA006	ELA	Greater LA	USA	2017	34.0352	-118.154	f	94868578	92567117	8.9	0.9757
Ae17GLA017	ELA	Greater LA	USA	2017	34.0519	-118.194	f	97698852	95656744	9.1	0.9791
Ae16COMF3.001	ELA	Greater LA	USA	2015	34.0074	-118.165	f	96920950	94384861	8.6	0.9738
Ae17SGV001	Montery Park	San Gabiel Valley	USA	2017	34.0391	-118.149	f	153340464	149662334	14.4	0.976
Ae17SGV002	Montery Park	San Gabiel Valley	USA	2017	34.0391	-118.149	f	138415036	135257658	12.5	0.9772
Ae17GLA005	Hacienda Heights	Greater LA	USA	2017	34.0176	-117.979	f	93124308	90783279	8.6	0.9749
Ae17GLA001	Whittier	Greater LA	USA	2017	33.9513	-118.043	f	130310466	127221280	11.4	0.9763
Ae17GLA013	Whittier	Greater LA	USA	2017	33.9206	-118.021	f	130096249	127242864	11.6	0.9781
Ae17GLA016	Whittier	Greater LA	USA	2017	33.9854	-118.052	f	94076955	91887810	8.6	0.9767
Ae17GLA003	Downey	Greater LA	USA	2017	33.9305	-118.139	f	97520386	95276567	9	0.977
Ae17GLA008	Downey	Greater LA	USA	2017	33.9468	-118.115	f	96791608	94798858	9	0.9794
Ae17GLA010	Downey	Greater LA	USA	2017	33.9338	-118.156	f	114502120	112250754	10.5	0.9803
Ae17NOR001	Riverside	Northwest	USA	2017	33.9122	-117.452	f	108708815	106175034	9.7	0.9767
Ae17NOR005	Riverside	Northwest	USA	2017	33.9117	-117.451	f	121956738	118946946	10.2	0.9753
Ae17NOR007	Riverside	Northwest	USA	2017	33.9124	-117.452	f	117671424	114699895	10	0.9747
Ae17NOR008	Riverside	Northwest	USA	2017	33.9124	-117.452	f	109312207	106634236	9.2	0.9755
Ae17ORA129	La Palma	Orange	USA	2017	33.849	-118.037	f	100034818	98126432	9.3	0.9809
Ae17ORA137	Stanton	Orange	USA	2017	33.8062	-117.992	f	106673859	104545807	8.9	0.9801
Ae17ORA153	Stanton	Orange	USA	2017	33.7794	-117.992	f	94880430	93083401	8.6	0.9811
Ae17ORA158	Anaheim	Orange	USA	2017	33.8375	-117.928	f	95193543	93376386	8.8	0.9809
Ae17ORA170	Anaheim	Orange	USA	2017	33.8434	-117.9	f	97927160	95982627	9	0.9801
Ae17ORA037	Orange	Orange	USA	2017	33.7761	-117.818	f	112083448	110159981	10.4	0.9828
Ae17ORA115	Orange	Orange	USA	2017	33.7752	-117.82	f	99828523	97585021	9.2	0.9775
Ae17ORA148	Orange	Orange	USA	2017	33.7969	-117.856	f	102931795	101186823	9.7	0.983
Ae15GARG021	Garden Grove	Orange	USA	2015	33.7627	-117.918	f	226591484	219616756	20.8	0.9692
Ae15GARG026	Garden Grove	Orange	USA	2015	33.7627	-117.918	f	112418218	109830432	10.4	0.977
Ae17ORA112	Garden Grove	Orange	USA	2017	33.7721	-117.897	f	93323273	91379527	8.5	0.9792
Ae17ORA169	Garden Grove	Orange	USA	2017	33.7805	-117.944	f	103946888	101610157	9.4	0.9775
Ae17ORA016	Santa Ana	Orange	USA	2017	33.7711	-117.856	f	103712785	101698269	9.6	0.9806
Ae17ORA058	Santa Ana	Orange	USA	2017	33.7264	-117.882	f	99196929	97288505	9.2	0.9808
Ae17ORA090	Santa Ana	Orange	USA	2017	33.7498	-117.9	f	122273847	119413653	10.7	0.9766
Ae15MISV029	Mission Viejo	Orange	USA	2015	33.6067	-117.674	f	147028171	143295334	13.3	0.9746
Ae15MISV036	Mission Viejo	Orange	USA	2015	33.6067	-117.674	f	111305406	108441827	10.3	0.9743
Ae17ORA161	Mission Viejo	Orange	USA	2017	33.6131	-117.67	f	100564150	98357364	9	0.9781
Ae17ORA163	Mission Viejo	Orange	USA	2017	33.6113	-117.679	f	95352471	93332356	8.5	0.9788
Ae15IMPE002	Brawley	Imperial	USA	2015	32.9742	-115.535	f	97966878	95781911	8.9	0.9777
Ae17IMP009	Brawley	Imperial	USA	2017	32.9753	-115.522	f	261138408	255820714	22.8	0.9796
Ae17IMP051	Calipatria	Imperial	USA	2017	33.1289	-115.515	f	102368648	100314346	9.2	0.9799
Ae17IMP001	El Centro	Imperial	USA	2017	32.7806	-115.559	f	95059066	93122624	8.5	0.9796
Ae17IMP013	El Centro	Imperial	USA	2017	32.7864	-115.543	f	114460069	112089993	10.2	0.9793
Ae17IMP045	El Centro	Imperial	USA	2017	32.8097	-115.574	f	117493874	115462985	10.9	0.9827
Ae17IMP005	Calexico	Imperial	USA	2017	32.6747	-115.515	f	116157573	113769334	10.4	0.9794
Ae17IMP017	Calexico	Imperial	USA	2017	32.6656	-115.488	f	154281820	151409706	14.2	0.9814
Ae17IMP021	Calexico	Imperial	USA	2017	32.6671	-115.492	f	108631264	106609095	10	0.9814
Ae17SDC013	Vista	San Diego	USA	2017	33.2037	-117.25	f	106074722	103869958	9.2	0.9792
Ae17SDC014	Vista	San Diego	USA	2017	33.2191	-117.248	f	101975531	100163663	9.6	0.9822
Ae15SAND001	San Diego	San Diego	USA	2015	32.5556	-117.051	f	107649552	105369965	10.1	0.9788
Ae15SAND002	San Diego	San Diego	USA	2015	32.5556	-117.051	f	138247704	135278276	12.8	0.9785
Ae15SAND015	Chula Vista	San Diego	USA	2015	32.6034	-117.059	f	97826127	95725486	8.8	0.9785
Ae17SDC004	Chula Vista	San Diego	USA	2017	32.6227	-117.048	f	94235579	92388817	8.8	0.9804
