## Supplementary Table 2 for "Genomic signatures of local adaptation in recent invasive *Aedes aegypti* populations in California"

### Sheet: Sheet1
Supplementary table 2. Environmental data collected from ClimateNA data base for each sampling site.
Population ID	Lat	long	MAT	MWMT	MCMT	TD	MAP	MSP	AHM	SHM	DD<0	DD>5	DD<18	DD>18	NFFD	bFFP	eFFP	FFP	PAS	EMT	EXT	MAR	Eref	CMD	RH
Consolidated	36.8134	-119.667	16.9	27.1	7.3	19.8	289	17	93.2	1564.7	28	4390	1433	1013	333	61	332	271	2	-12.7	44.7	18	1448	1184	54
Fresno	36.8037	-119.803	16.9	27	7.2	19.8	276	16	97.3	1689.6	28	4380	1438	1008	333	61	332	270	2	-12.7	44.6	18	1446	1190	54
Greater_LA	34.0137	-118.141	18.1	23.8	13.2	10.5	343	20	81.9	1173.7	7	4801	802	811	364	4	363	360	0	-2.1	42.7	17.5	1307	981	62
Imperial	32.9742	-115.535	22.2	32.9	12.3	20.6	74	23	435.9	1401.9	7	6286	641	2169	352	36	347	311	0	-8.4	49.3	19.7	1804	1730	51
Kern	35.2012	-118.839	18.6	29.3	8.3	21	158	15	180.6	1951.2	20	4987	1183	1378	346	43	342	299	0	-10.6	45.1	18.3	1491	1333	57
Kings	36.3532	-119.654	16.8	27.1	7	20.1	199	13	135.1	2082.5	29	4373	1451	1013	328	66	328	262	1	-13.8	44.4	18	1464	1265	53
Madera	36.9626	-120.106	16.8	26.7	7	19.7	278	18	96.3	1521.6	29	4337	1452	979	333	61	332	271	2	-12.8	44.4	17.7	1445	1183	54
Northwest	33.9122	-117.452	17.6	24.8	11.5	13.3	249	20	111	1222.5	10	4599	1012	822	348	38	347	309	0	-8.6	45.4	18.2	1515	1267	52
Orange	33.849	-118.037	17.5	22.7	13	9.8	282	18	97.7	1265.6	7	4566	889	657	364	2	363	361	0	-2.2	40.9	17.3	1199	921	66
San_Diego	33.2037	-117.25	16.7	22.3	12.4	9.9	354	24	75.4	930.9	9	4282	1059	539	357	19	356	337	0	-5.7	41.5	17.6	1255	909	62
San_Gabiel_Valley	34.0973	-118.119	18.2	24.3	12.9	11.3	409	28	69	861.7	7	4823	826	856	363	8	362	354	0	-3.6	44	17.9	1393	1023	59
Tulare_Delta	36.3259	-119.306	17	27.1	7.2	19.8	250	18	107.6	1504.1	27	4405	1409	1005	332	61	331	271	1	-13.3	44.2	18.1	1453	1207	54
Variable Name	Abbreviation
latitude	lat
longitude	long
mean annual temperature (°C)	MAT
mean warmest month temperature (°C)	MWMT
mean coldest month temperature (°C)	MCMT
temperature difference between MWMT and MCMT, or continentality (°C)	TD
mean annual precipitation (mm)	MAP
May to September precipitation (mm	MSP
annual heat-moisture index (MAT+10)/(MAP/1000))	AHM
summer heat-moisture index ((MWMT)/(MSP/1000))	SHM
degree-days below 0°C, chilling degree-days	DD<0
degree-days above 5°C, growing degree-days	DD>5
degree-days below 18°C, heating degree-days	DD<18
degree-days above 18°C, cooling degree-days	DD>18
the number of frost-free days	NFFD
frost-free period	FFP
the day of the year on which FFP begins	bFFP
the day of the year on which FFP ends	eFFp
precipitation as snow (mm) between August in previous year and July in current year	PAS
extreme minimum temperature over 30 years	EMT
extreme maximum temperature over 30 year	EXT
Hargreaves reference evaporation (mm)	Eref
Hargreaves climatic moisture deficit (mm)	CMD
mean annual solar radiation (MJ m‐2 d‐1)	MAR
mean annual relative humidity (%)	RH
